# Simple soil eDNA sampling reveals terrestrial mammal diversity in the Central Kalahari and highlights waterholes as sampling hotspots

**DOI:** 10.64898/2026.10.09.758017

**Authors:** Tamara Schenekar, Emily Bennitt, Kaisara Kelebileone, Robynne Kotze, Andrew Loveridge, Ella Mutch, Tlotlo S. Ndaba, Pooja Singh

**Affiliations:** University of Graz, Department of Biology, Graz, Austria; Okavango Research Institute, University of Botswana, Maun, Botswana; Wildlife Conservation Research Unit, Department of Biology, Oxford University, Oxford, United Kingdom. Conservation of Natural Ecosystems Trust, Maun, Botswana; Wildlife Conservation Research Unit, Department of Biology, Oxford University, Oxford, United Kingdom, Panthera, New York, USA; Wildlife Conservation Research Unit, Department of Biology, Oxford University, Oxford, United Kingdom; Division of Aquatic Ecology and Evolution, Institute of Ecology and Evolution, University of Bern, Bern 3012, Switzerland; Department of Fish Ecology and Evolution, Swiss Federal Institute of Aquatic Science and Technology (EAWAG), Kastani

**Keywords:** DNA metabarcoding, soil, terrestrial mammals, Central Kalahari Game Reserve, camera trapping, biodiversity monitoring, protected areas

## Abstract

Remote and vast ecosystems present a challenge for biodiversity monitoring. The Central Kalahari Game Reserve in Botswana is one such ecosystem spanning 52,800 km^2^, a mosaic of fossilized rivers, clay pans, semi-arid sand dunes, scrub, and woodland. It is one of the last remaining untouched wildernesses in the world and hosts unique biodiversity, including populations of threatened mammals. Due to its extreme arid environment, size, and inaccessibility, surveying biodiversity across the reserve is both logistically and technically difficult. Here we demonstrate that a low-effort approach of sampling soil across the reserve is an efficient way to rapidly assess the terrestrial mammal biodiversity using eDNA metabarcoding. We found that eDNA from soil near waterholes performed better at capturing local biodiversity than soil from roads. eDNA metabarcoding detected 38 mammal species, 15 bird species and two amphibians and a simultaneously conducted camera trapping study detected 29 mammal species. eDNA was particularly powerful for detecting small-bodied taxa, including murids, mongooses and bats, which were largely missed by camera traps, while camera trapping was aimed at and performed well for detecting felids. Mammal species that had a higher activity nearby eDNA sampling points (i.e., a higher number of camera trapping recordings nearby) had a higher probability of being detected via eDNA. We propose that simple soil collection for eDNA metabarcoding, particularly close to animal congregation points such as savanna waterholes, offers a practical, scalable and cost-effective strategy for DNA-based biomonitoring in large, remote areas such those in Southern Africa.
