## Supporting Information 1 for "Simple soil eDNA sampling reveals terrestrial mammal diversity in the Central Kalahari and highlights waterholes as sampling hotspots": A_Species detections list.csv

species name	common name	class	number of samples	number of sites	number of locations	number of waterhole locations	number of road transect locations
Antidorcas marsupialis	springbok	Mammalia	39	25	13	5	8
Tragelaphus strepsiceros	greater kudu	Mammalia	36	22	11	5	6
Giraffa giraffa	southern giraffe	Mammalia	35	21	8	5	3
Panthera leo	lion	Mammalia	25	18	8	5	3
Loxodonta africana	African savanna elephant	Mammalia	24	16	7	4	3
Parahyaena brunnea	brown hyena	Mammalia	23	17	9	5	4
Hippotragus niger	sable antelope	Mammalia	23	16	7	5	2
Oryx gazella	gemsbok	Mammalia	22	15	7	3	4
Raphicerus campestris	steenbok	Mammalia	20	16	11	5	6
Numida meleagris	helmeted guineafowl	Aves	19	14	8	4	4
Lycaon pictus	African wild dog	Mammalia	18	14	9	4	5
Canis mesomelas	black-backed jackal	Mammalia	17	14	6	5	1
Pterocles burchelli	Burchell's sandgrouse	Aves	12	10	4	4	0
Bucorvus leadbeateri	southern ground hornbill	Aves	11	11	9	4	5
Struthio camelus	African ostrich	Aves	11	8	4	4	0
Ardeotis kori	kori bustard	Aves	10	8	7	3	4
Proteles cristata	aardwolf	Mammalia	10	9	6	4	2
Alcelaphus buselaphus	hartebeest	Mammalia	10	8	5	5	0
Afrotis afra	southern black korhaan	Aves	9	8	8	4	4
Sylvicapra grimmia	bush duiker	Mammalia	9	8	4	3	1
Phacochoerus africanus	Common warthog	Mammalia	8	8	7	4	3
Passer domesticus	house sparrow	Mammalia	7	7	4	2	2
Tragelaphus oryx	eland	Mammalia	7	7	4	4	0
Pedetes capensis	South African springhare	Mammalia	6	6	4	1	3
Connochaetes taurinus	brindled gnu	Mammalia	6	5	3	3	0
Streptopelia capicola	ring-necked dove	Aves	6	5	2	2	0
Quelea quelea	red-billed quelea	Aves	4	3	3	2	1
Plocepasser mahali	white-browed sparrow-weaver	Aves	4	4	2	2	0
Panthera pardus	leopard	Mammalia	4	3	2	2	0
Gerbilliscus leucogaster	Bushveld gerbil	Mammalia	3	3	3	2	1
Lepus capensis	brown hare	Mammalia	3	3	3	2	1
Mellivora capensis	honey badger	Mammalia	3	3	3	2	1
Gyps coprotheres	cape vulture	Aves	3	3	2	2	0
Desmodillus auricularis	Cape short-eared gerbil	Mammalia	2	2	2	0	2
Zosterops pallidus	Orange River white-eye	Aves	2	2	2	1	1
Elephantulus intufi	bushveld elephant shrew	Mammalia	2	2	2	1	1
Otocyon megalotis	bat-eared fox	Mammalia	2	2	2	1	1
Galerella sanguinea	slender mongoose	Mammalia	2	2	2	2	0
Orycteropus afer	aardvark	Mammalia	2	2	2	2	0
Aepyceros melampus	impala	Mammalia	2	1	1	1	0
Lepus saxatilis	Cape scrub hare	Mammalia	1	1	1	0	1
Pyxicephalus adspersus	African Bullfrog	Amphibia	1	1	1	1	0
Xenopus laevis	African clawed frog	Amphibia	1	1	1	1	0
Ficedula albicollis	collared flycatcher	Aves	1	1	1	1	0
Sarkidiornis melanotos	knob-billed duck	Aves	1	1	1	1	0
Cynictis penicillata	yellow mongoose	Mammalia	1	1	1	1	0
Hystrix africaeaustralis	Cape porcupine	Mammalia	1	1	1	1	0
Ictonyx striatus	striped polecat	Mammalia	1	1	1	1	0
Mastomys natalensis	Natal multimammate mouse	Mammalia	1	1	1	1	0
Muscicapa striata	spotted flycatcher	Mammalia	1	1	1	1	0
Nycteris thebaica	Egyptian slit-faced bat	Mammalia	1	1	1	1	0
Smutsia temminckii	ground pangolin	Mammalia	1	1	1	1	0
Syncerus caffer	African buffalo	Mammalia	1	1	1	1	0
Thallomys nigricauda	black-tailed tree rat	Mammalia	1	1	1	1	0
Vulpes chama	Cape fox	Mammalia	1	1	1	1	0
