## Supporting Information 1 for "Simple soil eDNA sampling reveals terrestrial mammal diversity in the Central Kalahari and highlights waterholes as sampling hotspots": B_distance matrix.csv

	S01	S02	S03	S04	S05	S06	S07	S08	S09	S10	S11	S12	S13	S14	S15	S16	S17	S18	S19	S20
S01	0
S02	12348	0
S03	24696	12348	0
S04	37044	24696	12348	0
S05	49392	37044	24696	12348	0
S06	61740	49392	37044	24696	12348	0
S07	74088	61740	49392	37044	24696	12348	0
S08	86436	74088	61740	49392	37044	24696	12348	0
S09	98784	86436	74088	61740	49392	37044	24696	12348	0
S10	111132	98784	86436	74088	61740	49392	37044	24696	12348	0
S11	123480	111132	98784	86436	74088	61740	49392	37044	24696	12348	0
S12	135828	123480	111132	98784	86436	74088	61740	49392	37044	24696	12348	0
S13	148176	135828	123480	111132	98784	86436	74088	61740	49392	37044	24696	12348	0
S14	160524	148176	135828	123480	111132	98784	86436	74088	61740	49392	37044	24696	12348	0
S15	172872	160524	148176	135828	123480	111132	98784	86436	74088	61740	49392	37044	24696	12348	0
S16	185220	172872	160524	148176	135828	123480	111132	98784	86436	74088	61740	49392	37044	24696	12348	0
S17	197568	185220	172872	160524	148176	135828	123480	111132	98784	86436	74088	61740	49392	37044	24696	12348	0
S18	209916	197568	185220	172872	160524	148176	135828	123480	111132	98784	86436	74088	61740	49392	37044	24696	12348	0
S19	222264	209916	197568	185220	172872	160524	148176	135828	123480	111132	98784	86436	74088	61740	49392	37044	24696	12348	0
S20	234612	222264	209916	197568	185220	172872	160524	148176	135828	123480	111132	98784	86436	74088	61740	49392	37044	24696	12348	0
