## Supporting Information 1 for "Simple soil eDNA sampling reveals terrestrial mammal diversity in the Central Kalahari and highlights waterholes as sampling hotspots": C_CT_species_list_incl_common_names.csv

Species	East	West	species name	common name	number of detections in East survey	number of detections in West survey	number of detections total
Vehicles/Humans/Livestock	1	1			27278	17254	44532
None	1	1			40412	18986	59398
Brown hyena	1	1	Parahyaena brunnea	brown hyena	321	442	763
Giraffe	1	1	Giraffa giraffa	southern giraffe	2111	392	2503
Leopard	1	1	Panthera pardus	leopard	209	226	435
Springbok	1	1	Antidorcas marsupialis	springbok	10515	1498	12013
Steenbok	1	1	Raphicerus campestris	steenbok	521	580	1101
Unknown	1	1			236	81	317
Oryx	1	1	Oryx gazella	gemsbok	6187	1300	7487
Kudu	1	1	Tragelaphus strepsiceros	greater kudu	1247	409	1656
Lion	1	1	Panthera leo	lion	558	435	993
Caracal	1	1	Caracal caracal	caracal	51	43	94
Other bird	1	0			92	0	92
Black-backed jackal	1	1	Canis mesomelas	black-backed jackal	1010	758	1768
Scrub Hare	1	1	Lepus saxatilis	Cape scrub hare	75	72	147
Cape Fox	1	1	Vulpes chama	Cape fox	33	77	110
Bat-eared Fox	1	1	Otocyon megalotis	bat-eared fox	66	107	173
Springhare	1	1	Pedetes capensis	South African spring hare	112	46	158
Red Hartebeest	1	1	Alcelaphus buselaphus	hartebeest	49	13	62
Wild Dog	1	1	Lycaon pictus	African wild dog	271	328	599
Duiker	1	1			112	125	237
Guineafowl	1	0			17	0	17
Koorhaan	1	1			22	2	24
Aardwolf	1	1	Proteles cristata	aardwolf	74	37	111
Honey badger	1	1	Mellivora capensis	honey badger	97	77	174
Porcupine	1	1	Hystrix africaeaustralis	Cape porcupine	78	84	162
Wildcat	1	1	Felis lybica	African wildcat	10	10	20
Spotted hyena	1	0	Crocuta crocuta	spotted hyena	4	0	4
Cheetah	1	1	Acinonyx jubatus	cheetah	14	48	62
Striped Polecat	1	1	Ictonyx striatus	striped polecat	3	11	14
Eland	1	1	Tragelaphus oryx	eland	9	1	10
Wildebeest	1	1	Connochaetes taurinus	blue wildebeest	154	105	259
Antelope	1	1			1	12	13
Bat	1	0			4	0	4
Warthog	1	1	Phacochoerus africanus	common warthog	3	4	7
Ostrich	1	1			88	36	124
Elephant	1	1	Loxodonta africana	African savanna elephant	22	97	119
Other Sundry	1	0			9	0	9
Serval	1	0	Leptailurus serval	serval	3	0	3
Aardvark	1	1	Orycteropus afer	aardvark	32	9	41
Ground Hornbill	1	0			3	0	3
Bird	0	1			0	136	136
Genet	0	1			0	3	3
Jackal	0	1			0	4	4
