## Supporting Information 1 for "Simple soil eDNA sampling reveals terrestrial mammal diversity in the Central Kalahari and highlights waterholes as sampling hotspots": C_eDNA_species_list.csv

species name	common name	class	detection with 12SV5	detection with MiMammal	detection combined	occurence likely?	taxonomic assignment score (of most frequent ASV, if multiple)	to be excluded from dataset	detection probably due to
Pyxicephalus adspersus	African Bullfrog	Amphibia	1	0	1	confirmed
Xenopus laevis	African clawed frog	Amphibia	1	0	1	confirmed
Afrotis afra	southern black korhaan	Aves	1	0	1	confirmed
Ardeotis kori	kori bustard	Aves	1	0	1	confirmed
Bucorvus leadbeateri	southern ground hornbill	Aves	1	0	1	confirmed
Ficedula albicollis	collared flycatcher	Aves	1	0	1	possible
Gyps coprotheres	cape vulture	Aves	1	1	1	confirmed
Numida meleagris	helmeted guineafowl	Aves	1	1	1	confirmed
Plocepasser mahali	white-browed sparrow-weaver	Aves	1	0	1	confirmed
Pterocles burchelli	Burchell's sandgrouse	Aves	1	1	1	confirmed
Quelea quelea	red-billed quelea	Aves	1	0	1	confirmed
Sarkidiornis melanotos	knob-billed duck	Aves	1	0	1	confirmed
Streptopelia capicola	ring-necked dove	Aves	1	1	1	confirmed
Struthio camelus	African ostrich	Aves	1	1	1	confirmed
Zosterops pallidus	Orange River white-eye	Aves	1	0	1	confirmed
Muscicapa striata	spotted flycatcher	Aves	1	0	1	confirmed
Passer domesticus	house sparrow	Aves	1	0	1	confirmed
Aepyceros melampus	impala	Mammalia	1	1	1	confirmed
Alcelaphus buselaphus	hartebeest	Mammalia	1	0	1	confirmed
Antidorcas marsupialis	springbok	Mammalia	1	1	1	confirmed
Canis mesomelas	black-backed jackal	Mammalia	0	1	1	confirmed
Connochaetes taurinus	brindled gnu	Mammalia	0	1	1	confirmed
Cynictis penicillata	yellow mongoose	Mammalia	0	1	1	confirmed
Desmodillus auricularis	Cape short-eared gerbil	Mammalia	1	1	1	confirmed
Elephantulus intufi	bushveld elephant shrew	Mammalia	1	1	1	confirmed
Galerella sanguinea	slender mongoose	Mammalia	1	0	1	confirmed
Gerbilliscus leucogaster	Bushveld gerbil	Mammalia	1	1	1	confirmed
Giraffa giraffa	southern giraffe	Mammalia	1	1	1	confirmed
Hippotragus equinus	roan	Mammalia	1	0	1	confirmed
Hystrix africaeaustralis	Cape porcupine	Mammalia	1	1	1	confirmed
Ictonyx striatus	striped polecat	Mammalia	1	0	1	confirmed
Lepus capensis	brown hare	Mammalia	1	0	1	confirmed
Lepus saxatilis	Cape scrub hare	Mammalia	0	1	1	confirmed
Loxodonta africana	African savanna elephant	Mammalia	0	1	1	confirmed
Lycaon pictus	African wild dog	Mammalia	1	1	1	confirmed
Mastomys natalensis	Natal multimammate mouse	Mammalia	1	0	1	confirmed
Mellivora capensis	honey badger	Mammalia	1	1	1	confirmed
Nycteris thebaica	Egyptian slit-faced bat	Mammalia	0	1	1	possible
Orycteropus afer	aardvark	Mammalia	1	1	1	confirmed
Oryx gazella	gemsbok	Mammalia	0	1	1	confirmed
Otocyon megalotis	bat-eared fox	Mammalia	1	1	1	confirmed
Panthera leo	lion	Mammalia	1	1	1	confirmed
Panthera pardus	leopard	Mammalia	1	1	1	confirmed
Parahyaena brunnea	brown hyena	Mammalia	1	1	1	confirmed
Pedetes capensis	South African springhare	Mammalia	0	1	1	confirmed
Phacochoerus africanus	common warthog	Mammalia	1	1	1	confirmed
Proteles cristata	aardwolf	Mammalia	1	0	1	confirmed
Raphicerus campestris	steenbok	Mammalia	1	1	1	confirmed
Smutsia temminckii	ground pangolin	Mammalia	1	1	1	confirmed
Sylvicapra grimmia	bush duiker	Mammalia	1	1	1	confirmed
Syncerus caffer	African buffalo	Mammalia	1	0	1	possible
Thallomys nigricauda	black-tailed tree rat	Mammalia	1	0	1	confirmed
Tragelaphus oryx	eland	Mammalia	1	1	1	confirmed
Tragelaphus strepsiceros	greater kudu	Mammalia	1	1	1	confirmed
Vulpes chama	Cape fox	Mammalia	0	1	1	confirmed
