## Supporting Information 1 for "Simple soil eDNA sampling reveals terrestrial mammal diversity in the Central Kalahari and highlights waterholes as sampling hotspots": D_Mammal_eDNA_detections_by_site.csv

Sampling site	Longitude	Latitude	Timestamp	Aepyceros melampus	Alcelaphus buselaphus	Antidorcas marsupialis	Canis mesomelas	Connochaetes taurinus	Cynictis penicillata	Desmodillus auricularis	Elephantulus intufi	Galerella sanguinea	Gerbilliscus leucogaster	Giraffa giraffa	Hippotragus equinus	Hystrix africaeaustralis	Ictonyx striatus	Lepus capensis	Lepus saxatilis	Loxodonta africana	Lycaon pictus	Mastomys natalensis	Mellivora capensis	Nycteris thebaica	Orycteropus afer	Oryx gazella	Otocyon megalotis	Panthera leo	Panthera pardus	Parahyaena brunnea	Pedetes capensis	Phacochoerus africanus	Proteles cristata	Raphicerus campestris	Smutsia temminckii	Sylvicapra grimmia	Syncerus caffer	Thallomys nigricauda	Tragelaphus oryx	Tragelaphus strepsiceros	Vulpes chama	Acinonyx jubatus	Caracal caracal	Felis lybica	Leptailurus serval	Crocuta crocuta	Lupulella adusta
S01	23,75131333	-21,40467167	16.09.2024 07:11	0	0	0	0	0	0	0	0	0	0	0	0	0	0	0	0	0	1	0	0	0	0	0	0	0	0	0	0	0	0	1	0	0	0	0	0	0	0	0	0	0	0	0	0
S02	23,67153667	-21,36074833	16.09.2024 07:54	0	0	1	0	0	0	0	0	0	0	0	0	0	0	0	0	0	0	0	0	0	0	0	0	1	0	1	0	0	1	0	0	0	0	0	0	1	0	0	0	0	0	0	0
WH Sunday 1	23,68209833	-21,33499667	16.09.2024 08:07	0	0	1	1	0	0	0	0	0	0	1	1	0	0	0	0	1	1	0	0	0	0	1	0	1	1	1	0	1	0	1	0	1	0	0	1	1	0	0	0	0	0	0	0
WH Sunday 2	23,68243667	-21,33478833	16.09.2024 08:12	0	1	1	1	0	0	0	0	0	0	1	1	0	0	0	0	1	1	0	0	0	0	1	0	1	0	1	0	0	1	1	1	1	0	0	0	1	0	0	0	0	0	0	0
WH Sunday 3	23,68229833	-21,33415667	16.09.2024 08:18	0	1	1	1	1	0	0	0	1	0	1	1	0	0	1	0	1	1	0	1	1	1	1	0	1	0	1	0	1	1	1	0	1	0	0	0	1	0	0	0	0	0	0	0
WH Sunday 4	23,68158667	-21,33445167	16.09.2024 08:25	0	1	1	1	1	0	0	0	0	0	1	1	0	0	0	0	1	1	0	0	0	0	1	0	1	1	1	0	0	1	1	0	1	0	1	1	1	0	0	0	0	0	0	0
S03	23,71933667	-21,30545167	16.09.2024 09:17	0	0	0	0	0	0	1	0	0	1	0	0	0	0	0	0	0	1	0	0	0	0	0	0	0	0	0	0	0	0	0	0	0	0	0	0	0	0	0	0	0	0	0	0
S04	23,79511167	-21,38482333	16.09.2024 10:16	0	0	1	1	0	0	0	0	0	0	1	0	0	0	0	0	0	1	0	1	0	0	0	1	0	0	0	0	0	0	1	0	0	0	0	0	0	0	0	0	0	0	0	0
S05	23,82153167	-21,488085	17.09.2024 08:03	0	0	0	0	0	0	0	0	0	0	0	0	0	0	0	0	0	0	0	0	0	0	0	0	0	0	1	0	0	0	0	0	0	0	0	0	0	0	0	0	0	0	0	0
S06	23,76896	-21,56958833	17.09.2024 08:50	0	0	1	0	0	0	0	0	0	0	0	1	0	0	0	0	1	0	0	0	0	0	0	0	0	0	0	1	0	0	0	0	0	0	0	0	0	0	0	0	0	0	0	0
S07	23,664835	-21,59839333	17.09.2024 09:27	0	0	0	0	0	0	0	0	0	0	0	0	0	0	0	0	0	0	0	0	0	0	1	0	0	0	0	0	0	0	0	0	0	0	0	0	0	0	0	0	0	0	0	0
WH Letiahau 1	23,61701833	-21,60786333	17.09.2024 10:07	0	1	1	1	0	0	0	0	0	0	1	1	0	0	0	0	0	1	0	0	0	0	1	0	1	0	0	0	0	0	1	0	0	0	0	1	1	0	0	0	0	0	0	0
WH Letiahau 2	23,617325	-21,60781667	17.09.2024 10:10	0	0	1	1	1	1	0	0	0	0	1	1	0	1	0	0	1	1	0	1	0	1	1	0	1	0	1	0	1	1	1	0	0	0	0	1	1	0	0	0	0	0	0	0
WH Letiahau 3	23,61753667	-21,60871167	17.09.2024 10:15	0	0	1	0	0	0	0	0	0	0	1	0	0	0	0	0	0	0	0	0	0	0	0	0	0	0	0	0	0	0	0	0	0	0	0	0	0	0	0	0	0	0	0	0
WH Letiahau 4	23,61786833	-21,60809	17.09.2024 10:20	0	0	1	0	0	0	0	0	0	0	1	1	0	0	0	0	0	0	0	0	0	0	1	0	1	0	1	0	0	0	0	0	0	0	0	0	1	0	0	0	0	0	0	0
S08	23,55202	-21,60609833	17.09.2024 10:50	0	0	1	0	0	0	0	0	0	0	0	0	0	0	1	1	1	1	0	0	0	0	1	0	1	0	1	0	0	0	1	0	1	0	0	0	0	0	0	0	0	0	0	0
S09	23,44104797	-21,6231408	17.09.2024 11:35	0	0	0	0	0	0	0	0	0	0	0	0	0	0	0	0	0	0	0	0	0	0	0	0	0	0	0	1	0	0	0	0	0	0	0	0	0	0	0	0	0	0	0	0
S10	23,34404333	-21,60546167	17.09.2024 12:17	0	0	0	0	0	0	0	0	0	0	0	0	0	0	0	0	0	0	0	0	0	0	0	0	0	0	0	0	0	0	0	0	0	0	0	0	1	0	0	0	0	0	0	0
S11	23,23809833	-21,58120333	17.09.2024 12:59	0	0	1	0	0	0	0	0	0	0	0	0	0	0	0	0	0	1	0	0	0	0	0	0	0	0	0	0	0	0	1	0	0	0	0	0	0	0	0	0	0	0	0	0
S12	23,17463833	-21,56923167	18.09.2024 08:07	0	0	0	0	0	0	0	0	0	0	0	0	0	0	0	0	0	0	0	0	0	0	0	0	0	0	0	0	0	0	0	0	0	0	0	0	0	0	0	0	0	0	0	0
S13	23,27427333	-21,53776667	18.09.2024 09:06	0	0	1	0	0	0	1	0	0	0	1	1	0	0	0	0	0	0	0	0	0	0	1	0	0	0	0	0	1	0	0	0	0	0	0	0	1	0	0	0	0	0	0	0
S14	23,3304808	-21,48099627	18.09.2024 10:34	0	0	0	0	0	0	0	0	0	0	1	0	0	0	0	0	0	0	0	0	0	0	0	0	0	0	0	0	0	0	0	0	0	0	0	0	1	0	0	0	0	0	0	0
WH Tau 1	23,42036167	-21,45162333	18.09.2024 11:28	0	0	1	0	0	0	0	0	0	0	1	1	0	0	0	0	1	0	0	0	0	0	0	0	1	0	0	0	0	0	0	0	0	0	0	1	1	0	0	0	0	0	0	0
WH Tau 2	23,42093667	-21,45165667	18.09.2024 11:30	0	0	0	0	1	0	0	0	1	0	1	1	0	0	1	0	1	0	1	0	0	0	0	0	0	0	0	0	0	0	0	0	0	0	0	0	1	0	0	0	0	0	0	0
WH Tau 3	23,42135833	-21,452255	18.09.2024 11:32	0	0	1	1	0	0	0	0	0	0	1	0	0	0	0	0	1	0	0	0	0	0	0	0	0	0	1	0	0	0	0	0	0	0	0	0	1	0	0	0	0	0	0	0
WH Tau 4	23,42116333	-21,45272	18.09.2024 11:35	0	1	1	1	1	0	0	0	0	0	1	1	0	0	0	0	1	1	0	0	0	0	0	0	0	0	1	0	0	1	1	0	0	0	0	1	1	0	0	0	0	0	0	0
S15	23,41944167	-21,43569167	18.09.2024 11:50	0	0	0	0	0	0	0	0	0	0	0	0	0	0	0	0	0	0	0	0	0	0	0	0	0	0	0	0	0	0	0	0	0	0	0	0	0	0	0	0	0	0	0	0
S16	23,34781401	-21,40034495	18.09.2024 12:38	0	0	0	0	0	0	0	0	0	0	0	0	0	0	0	0	0	0	0	0	0	0	0	0	0	0	0	0	0	0	1	0	0	0	0	0	0	0	0	0	0	0	0	0
WH Passarge 1	23,23464833	-21,40243333	18.09.2024 13:34	0	0	1	1	0	0	0	0	0	1	1	0	1	0	0	0	0	0	0	0	0	0	0	0	1	0	0	0	0	0	0	0	0	0	0	0	0	0	0	0	0	0	0	0
WH Passarge 2	23,23483167	-21,40269833	18.09.2024 13:35	0	0	1	0	0	0	0	1	0	0	1	0	0	0	0	0	0	0	0	0	0	0	0	0	1	0	0	0	0	0	1	0	0	0	0	0	1	0	0	0	0	0	0	0
WH Passarge 3	23,23517167	-21,40319	18.09.2024 13:37	0	1	0	0	0	0	0	0	0	0	0	1	0	0	0	0	0	0	0	0	0	0	0	0	1	0	1	0	1	0	0	0	1	1	0	0	0	0	0	0	0	0	0	0
WH Passarge 4	23,23550464	-21,40362406	18.09.2024 13:40	0	0	0	1	0	0	0	0	0	0	0	0	0	0	0	0	0	0	0	0	0	0	0	0	0	0	1	0	0	0	1	0	0	0	0	0	1	0	0	0	0	0	0	0
S17	23,23350228	-21,40066218	18.09.2024 14:13	0	0	1	0	0	0	0	0	0	0	0	0	0	0	0	0	0	0	0	0	0	0	1	0	0	0	0	0	1	0	0	0	0	0	0	0	1	0	0	0	0	0	0	0
S18	23,14358286	-21,33233119	18.09.2024 14:46	0	0	1	0	0	0	0	0	0	0	0	0	0	0	0	0	0	0	0	0	0	0	0	0	0	0	0	0	0	0	0	0	0	0	0	0	1	0	0	0	0	0	0	0
S19	23,11864167	-21,237265	18.09.2024 15:21	0	0	0	0	0	0	0	1	0	0	0	0	0	0	0	0	0	0	0	0	0	0	0	0	0	0	0	0	1	0	0	0	0	0	0	0	0	0	0	0	0	0	0	0
S20	23,105505	-21,13739333	18.09.2024 15:56	0	0	0	0	0	0	0	0	0	0	0	0	0	0	0	0	1	0	0	0	0	0	0	0	1	0	1	1	0	1	1	0	0	0	0	0	0	0	0	0	0	0	0	0
WH Motopi 1	23,093425	-21,13309833	18.09.2024 16:06	0	1	1	1	0	0	0	0	0	1	1	0	0	0	0	0	1	0	0	0	0	0	1	1	1	0	1	1	0	0	0	0	0	0	0	0	0	1	0	0	0	0	0	0
WH Motopi 2	23,09320167	-21,132825	18.09.2024 16:07	1	0	1	1	0	0	0	0	0	0	1	1	0	0	0	0	1	1	0	0	0	0	1	0	1	1	1	0	0	1	1	0	1	0	0	0	1	0	0	0	0	0	0	0
WH Motopi 3	23,09282	-21,132705	18.09.2024 16:09	0	1	1	1	0	0	0	0	0	0	1	1	0	0	0	0	1	1	0	0	0	0	1	0	1	0	1	1	1	1	0	0	0	0	0	1	1	0	0	0	0	0	0	0
WH Motopi 4	23,09247167	-21,13245	18.09.2024 16:10	0	0	1	0	0	0	0	0	0	0	1	1	0	0	0	0	1	0	0	0	0	0	1	0	1	0	0	1	0	0	0	0	1	0	0	0	1	0	0	0	0	0	0	0
